# A Mathematical Exploration of SDH-b Loss in Chromaffin Cells

**DOI:** 10.1101/2024.07.15.603520

**Authors:** Elías Vera-Sigüenza, Himani Rana, Ramin Nashebi, Ielyaas Cloete, Katarína Kl’učková, Fabian Spill, Daniel A. Tennant

## Abstract

The succinate dehydrogenase (SDH) is a four-subunit enzyme complex (SDH-a, SDH-b, SDH-c, and SDH-d) central to cell carbon metabolism. The SDH bridges the tricarboxylic acid cycle to the electron transport chain. A pathological loss of the SDH-b subunit leads to a cell-wide signalling cascade that shifts the cell’s metabolism into a pseudo-hypoxic state akin to the so-called Warburg effect (or aerobic glycolysis). This trait is a hallmark of phaeochromocytomas, a rare tumour arising from chromaffin cells; a type of cell that lies in the medulla of the adrenal gland.

In this study, we leverage the insights from a mathematical model constructed to underpin the metabolic implications of SDH-b dysfunction in phaeochromocytomas. We specifically investigate why chromaffin cells seemingly have the ability to maintain electron transport chain’s (ETC) Complex I function when confronted with the loss of the SDH-b subunit while other cells do not. Our simulations indicate that retention of Complex I is associated with cofactor oxidation, which enables cells to manage mitochondrial swelling and limit the reversal of the adenosine triphosphate (ATP) synthase, supporting cell fitness, without undergoing lysis. These results support previous hypotheses that point at mitochondrial proton leaks as a critical factor of future research. Moreover, the model asserts that control of the proton gradient across the mitochondrial inner membrane is rate-limiting upon fitness management of SDH-b deficient cells.
