## Supplementary material for "A Mathematical Exploration of SDH-b Loss in Chromaffin Cells": Experimental Data (labelling experiments)

### Sheet: MIDs (WT CL6 CL8)
13C_Glc_6_MIDs	imCC	StdErr Experimental	Predicted	StrErr Simulation	imCC SDH-b K.O.	StdErr Experimental	Predicted	StrErr Simulation
Pyr_174_m+0	0.2	0.0139	0.1839	0.02136	0.3257	0.0121	0.3487	0.02136
Pyr_174_m+1	0.001	0.0156	0.006	0.00022201	0.0107	0.016	0.0114	0.00022201
Pyr_174_m+2	0.001	0.0099	0.0001	4.8402e-06	0.0001	0.0011	0.00012508	4.8402e-06
Pyr_174_m+3	0.798	0.0177	0.84	0.0525	0.578	0.009	0.6343	0.0525
Lac_261_m+0	0.2136	0.01	0.1854	0.0117	0.3495	0.0181	0.3499	0.0117
Lac_261_m+1	0.0071	0.0234	0.0061	4.4157e-05	0.0115	0.015	0.0115	4.4157e-05
Lac_261_m+2	0.0001	0.0265	6.6513e-05	0.0001545	0.0002	0.0022	0.0001255	0.0001545
Lac_261_m+3	0.8827	0.03	0.8166	3.9227e-05	0.6321	0.0089	0.6364	3.9227e-05
Ala_260_m+0	0.1903	0.009	0.1824	0.0276	0.4001	0.027	0.37001	0.0276
Ala_260_m+1	0.0062	0.0096	0.006	3.6157e-05	1e-05	0.034	1e-05	3.6157e-05
Ala_260_m+2	1e-05	0.012	5.635e-05	0.0002945	0.00189	0.0062	0.00159	0.0002945
Ala_260_m+3	0.7866	0.0098	0.08031	8.9227e-05	0.598	0.0057	0.6298	8.9227e-05
Cit_591_m+0	0.3039	0.0085	0.2847	0.0015	0.8408	0.01	0.8415	0.0015
Cit_591_m+1	0.0832	0.04	0.0868	0.0162	0.0917	0.03	0.0852	0.0162
Cit_591_m+2	0.2252	0.0095	0.2154	0.009	0.0418	0.0091	0.0261	0.009
Cit_591_m+3	0.1038	0.01	0.1025	0.0002944	0.0034	0.05	0.002	0.0002944
Cit_591_m+4	0.1554	0.01	0.1456	7.4696e-06	0.0209	0.05	0.0206	7.4696e-06
Cit_591_m+5	0.1216	0.01	0.1124	6.797e-06	0.0014	0.014	0.0013	6.797e-06
Cit_591_m+6	0.0602	0.01	0.0527	3.7535e-09	1.3615e-05	0.016	1.1937e-05	3.7535e-09
Akg_346_m+0	0.3905	0.0565	0.3767	0.00028394	0.8867	0.0013	0.8866	0.00028394
Akg_346_m+1	0.041	0.0394	0.0395	0.002	0.0485	0.0014	0.0485	0.002
Akg_346_m+2	0.2537	0.0095	0.2442	0.087601	0.0413	0.0051	0.0253	0.087601
Akg_346_m+3	0.1142	0.021	0.1096	0.0125	0.0014	0.0048	0.0008079	0.0125
Akg_346_m+4	0.1504	0.0061	0.1444	0.0168	0.0218	0.0127	0.0218	0.0168
Akg_346_m+5	0.0896	0.01	0.0856	0.0537	0.00026338	0.0401	0.00023881	0.0537
Suc_289_m+0	0.3858	0.00165	0.3822	0.00026537	0.9003	0.001	0.9004	0.00026537
Suc_289_m+1	0.0622	0.0394	0.0612	1.1466	0.0493	0.0086	0.0394	1.1466
Suc_289_m+2	0.2492	0.0095	0.2455	0.05381	0.0268	0.0019	0.0253	0.05381
Suc_289_m+3	0.203	0.021	0.199	0.0016	0.0014	0.02	0.0005438	0.0016
Suc_289_m+4	0.1152	0.0061	0.1121	3.8583e-07	0.0222	0.013	0.0222	3.8583e-07
Fum_287_m+0	0.3792	0.0065235	0.3815	0.0041	0.7883	0.0142	0.7883	0.0041
Fum_287_m+1	0.0602	0.0194	0.0611	7.3731e-06	0.0345	0.0098	0.0345	7.3731e-06
Fum_287_m+2	0.2422	0.0195	0.2451	0.00858	0.0202	0.0103	0.0202	0.00858
Fum_287_m+3	0.1952	0.00981	0.1986	0.0089	0.1313	0.0081	0.1313	0.0089
Fum_287_m+4	0.1091	0.00921	0.1119	0.056	0.0191	0.01	0.0191	0.056
Mal_419_m+0	0.409	0.0065235	0.3851	0.0619	0.7162	0.0016	0.7164	0.0619
Mal_419_m+1	0.0668	0.0194	0.0616	0.0013	0.0313	0.0024	0.0313	0.0013
Mal_419_m+2	0.2598	0.0195	0.2474	0.0183	0.017	0.0087	0.0168	0.0183
Mal_419_m+3	0.2073	0.00981	0.2005	0.0072	0.2183	0.0056	0.2183	0.0072
Mal_419_m+4	0.1134	0.00921	0.113	0.8631	0.0172	0.0001	0.0171	0.8631
Asp_418_m+0	0.4172	0.0065235	0.3822	0.00974	0.5415	0.01	0.5421	0.0034
Asp_418_m+1	0.0625	0.0194	0.0612	0.00017866	0.0237	0.0003	0.0237	0.00017866
Asp_418_m+2	0.2555	0.0195	0.2455	0.00093896	0.0012	0.0359	0.00090544	0.00093896
Asp_418_m+3	0.1981	0.00981	0.199	4.9303e-06	0.4284	0.0005	0.4284	4.9303e-06
Asp_418_m+4	0.1046	0.00921	0.1121	0.000241	0.0052	0.0026	0.0051	0.000241

### Sheet: Extracellular Fluxes
Measured Extracellular Fluxes	Units - nmol/10^6 cells/hour		Enrichment
Glucose (SDH +/+)	0.91	0.01	0.81
Lactate (SDH +/+)	1.78	0.038
Glucose (SDH -/-)	4.5198	0.01	0.81
Lactate (SDH +/+)	9.0424	0.038

### Sheet: Glucose Lactate Na Extracellula
imCC	Na+ (mmol/L)	Glucose (mg/dL)	Lactate (mmol/L)
t0.1	155.3	429	2.3
t0.1	151	412	2.2
t0.1	154.8	417	2.3
t24.1	176	452	4.6
t24.1	197.1	491	5.1
t24.1	167.2	428	4.4
t48.1	178.1	440	11.5
t48.1	184.9	400	10.9
t48.1	175.6	386	10.4
t0.2	156	423	2.1
t0.2	156.4	418	2.1
t0.2	150.4	411	2.1
t24.2	156.4	407	3.6
t24.2	154.5	394	3.6
t24.2	156.2	411	3.7
t48.2	165.7	382	8.3
t48.2	157.1	375	8.2
t48.2	158.3	369	7.8
t0.3	151.6	414	3
t0.3	147.4	388	2.9
t0.3	149.1	391	2.9
t24.3	157.5	383	6.8
t24.3	150.4	365	6.2
t24.3	152.5	379	6.4
t48.3	157.3	297	14.3
t48.3	158.7	304	14.2
t48.3	160.6	301	14.6
Clone 6	Na+ (mmol/L)	Glucose (mg/dL)	Lactate (mmol/L)
t0.1	156	332	5
t0.1	151.5	333	5
t0.1	150.9	323	4.9
t24.1	161.1	301	9.2
t24.1	158.5	298	9.1
t24.1	162.4	299	9.1
t48.1	160.7	280	13.1
t48.1	155.3	278	13
t48.1	157.6	282	13.2
t0.2	155	373	4.6
t0.2	153.8	380	4.7
t0.2	152.4	367	4.6
t24.2	156.9	342	8.5
t24.2	141.8	313	7.9
t24.2	164.7	359	9.2
t48.2	157.6	303	12.2
t48.2	150.9	296	11.6
t48.2	160.1	300	12.1
t0.3	147.2	381	4
t0.3	150.4	387	4
t0.3	148	375	4.1
t24.3	160.7	371	7.6
t24.3	151.2	361	7.2
t24.3	149.2	353	7
t48.3	142.8	291	9.4
t48.3	151.7	297	10.4
t48.3	148.6	290	9.6
Clone 8	Na+ (mmol/L)	Glucose (mg/dL)	Lactate (mmol/L)
t0.1	158	396	3.6
t0.1	171.6	426	4
t0.1	193.1	471	4.4
t24.1	162.3	374	7
t24.1	178	399	7.4
t24.1	165.4	378	7
t48.1	198.4	393	12.4
t48.1	170.9	343	11.1
t48.1	171.2	350	10.9
t0.2	153.5	354	5.5
t0.2	151.2	358	5.6
t0.2	153.9	357	5.7
t24.2	157.1	320	10
t24.2	156.1	318	12.7
t24.2	155.8	311	10
t48.2	158.8	281	14.1
t48.2	154.7	275	13.6
t48.2	154.5	278	13.7
t0.3	161.4	379	6.4
t0.3	151.9	360	5.9
t0.3	153.7	359	5.9
t24.3	152.7	324	9.9
t24.3	149.3	309	9.6
t24.3	187.2	402	13.1
t48.3	170	323	15.4
t48.3	167.4	305	14.6
t48.3	157.6	290	14.2
BLANK	Na+ (mmol/L)	Glucose (mg/dL)	Lactate (mmol/L)
n1	159.4	450	1.6
n2	162.6	454	1.7
n3	162.3	459	1.7

### Sheet: Flux Map imCC (SDH NT)
Flux Map imCC (SDH +/+)	Normalised (Visualisation)	Fluxes nmol/10^6Cells/hour	Stdr Error	LB	UB
glc.ext (abcdef) -> glc (abcdef)	3	0.9102	0.000994	0.9061	0.9142
pyr.ext (abc) -> pyr (abc)	0.000236322	7.17e-05	0.012	0	0.0405
glc (abcdef) + atp -> g6p (abcdef) + adp	3	0.9102	0.000994	0.9061	0.9142
g6p (abcdef) -> f6p (abcdef)	3	0.9102	0.000994	0.9061	0.9142
f6p (abcdef) + atp -> fbp (abcdef) + adp	3	0.9102	0.000994	0.9061	0.9142
fbp (abcdef) -> dhap (cba) + gap (def)	3	0.9102	0.000994	0.9061	0.9142
dhap (abc) -> gap (abc)	3	0.9102	0.000994	0.9061	0.9142
gap (abc) + adp + nad -> 3pg (abc) + atp + nadh	5.99967	1.8203	0.002	1.8121	1.8284
3pg (abc) -> pep (abc)	5.99967	1.8203	0.002	1.8121	1.8284
pep (abc) + adp -> pyr (abc) + atp	5.99967	1.8203	0.002	1.8121	1.8284
pyr (abc) + nadh <-> lac (abc) + nad	2.43441	0.7386	0.002	0.7304	0.7468
lac (abc) ->	2.43441	0.7386	0.002	0.7304	0.7468
pyr (abc) -> ala (abc)	0.00593276	0.0018	0.0001	0.0015	0.0021
ala (abc) ->	0.00593276	0.0018	0.0001	0.0015	0.0021
pyr (abc) + nad.m -> accoa (bc) + co2 (a) + nadh.m	3.55966	1.08	0.0123	1.0684	1.1222
accoa (ab) + oaa (cdef) -> cit (fedbac)	3.55966	1.08	0.0123	1.0684	1.1222
cit (abcdef) + nad.m <-> akg (abcde) + co2 (f) + nadh.m	5.04219	1.5298	0.0363	1.417	1.6981
0.5*akg (abcde) + 0.5*akg (fghij) + nad.m -> 0.5*succoa (bcde) + 0.5*succoa (jihg) + 0.5*co2 (a) + 0.5*co2 (f) + nadh.m	5.3886	1.6349	0.0911	1.6218	1.7043	The Fit is Accepted. SSR = 20.9
nadh.m <-> nad.m	22.9446	6.9614	0.1875	6.8472	7.2476	Expected SSR = [11.0, 36.8] (95% Confidence, 22 DOF)
0.5*succoa (abcd) + 0.5*succoa (efgh) + adp.m -> 0.5*succ (abcd) + 0.5*succ (efgh) + atp.m	5.3886	1.6349	0.0911	1.6218	1.7043	Weighted residuals mean pm strd. Dev. = -0.01 pm 0.065
0.5*succ (abcd) + 0.5*succ (efgh) + fad.m -> 0.5*fum (abcd) + 0.5*fum (efgh) + fadh.m	5.3886	1.6349	0.0911	1.6218	1.7043
0.5*fum (abcd) + 0.5*fum (efgh) -> 0.5*mal (abcd) + 0.5*mal (efgh)	5.3886	1.6349	0.0911	1.6218	1.7043
mal (abcd) + nad.m -> oaa (abcd) + nadh.m	8.95419	2.7167	0.0913	2.6944	2.791
oaa (abcd) + glu (efghi) -> asp (abcd) + akg (efghi)	5.39453	1.6367	0.0906	1.6236	1.6777
asp (abcd) + glu.c (efghi) <-> asp.c (abcd) + glu (efghi)	3.56526	1.0817	0.0028	1.0701	1.0932
asp.c (abcd) + akg.c (efghi) <-> oaa.c (abcd) + glu.c (efghi)	3.56526	1.0817	0.0028	1.0701	1.0932
oaa.c (abcd) + nadh <-> mal.c (abcd) + nad	3.56526	1.0817	0.0028	1.0701	1.0932
mal.c (abcd) + akg (efghi) <-> mal (abcd) + akg.c (efghi)	3.56526	1.0817	0.0028	1.0701	1.0932
fadh.m <-> fad.m	5.3886	1.6349	0.0911	1.6218	1.7043
atp <-> adp	5.99967	1.8203	0.002	1.8121	1.8284
atp.m <-> adp.m	5.3886	1.6349	0.0911	1.6218	1.7043
asp (abcd) ->	1.82894	0.5549	0.0906	0.5481	0.5914
co2 (a) ->	13.9904	4.2447	0.1007	4.1357	4.4812
cit.c (abcdef) -> cit (abcdef)	1.48253	0.4498	0.0335	0.3372	0.5974
gln.ext (abcde) -> gln (abcde)	0.409031	0.1241	0.0993	0	0.254
gln (abcde) -> glu (abcde)	0.409031	0.1241	0.0993	0	0.254
glu (abcde) <-> akg (abcde)	-1.48253	-0.4498	0.0335	-0.5974	-0.3372
glu (abcde) <-> pro (abcde)	0.0626236	0.019	0.001	0.0149	0.0231
pro (abcde) ->	0.0626236	0.019	0.001	0.0149	0.0231

### Sheet: Flux Map imCC (SDH K.O.)
Flux Map imCC (SDH -/-)	Normalised (Visualisation)	Fluxes nmol/10^6Cells/hour	Stdr Error	LB	UB
glc.ext -> glc	3	4.5198	5.06e-05	4.5197	4.52
pyr.ext -> pyr	1.52662	2.3	0.0001	2.2997	2.3003
hco3.ext -> hco3	0.0392938	0.0592	0.000993	0.0566	0.0611
asp.ext -> asp	0.0173238	0.0261	0.000511	0.0248	0.0272
glc + atp -> g6p + adp	3	4.5198	5.06e-05	4.5197	4.52
g6p -> f6p	3	4.5198	5.06e-05	4.5197	4.52
f6p + atp -> fbp + adp	3	4.5198	5.06e-05	4.5197	4.52
fbp -> dhap + gap	3	4.5198	5.06e-05	4.5197	4.52
dhap -> gap	3	4.5198	5.06e-05	4.5197	4.52
gap + adp + nad -> 3pg + atp + nadh	6.00007	9.0397	0.000101	9.0394	9.0399	The Fit is Accepted. SSR = 13.9
3pg -> pep	6.00007	9.0397	0.000101	9.0394	9.0399	Expected SSR = [9.6, 34.2] (95% Confidence, 20 DOF)
pep + adp -> pyr + atp	6.00007	9.0397	0.000101	9.0394	9.0399	Weighted residuals mean pm strd. Dev. = -0.18 pm 0.052
pyr + nadh <-> lac + nad	6.00186	9.0424	0.0001	9.0421	9.0427
pyr -> ala	1.48546	2.238	0.000998	2.2357	2.2399
pyr + hco3 -> oaa	0.0392938	0.0592	0.000993	0.0566	0.0611
oaa -> asp	0.0385637	0.0581	0.000993	0.0563	0.0607
asp ->	0.0577459	0.087	0.0015	0.0832	0.09
ala ->	1.48546	2.238	0.000998	2.2357	2.2399
lac ->	6.00186	9.0424	0.0001	9.0421	9.0427
pyr + nad.m -> accoa + co2 + nadh.m	6.59764e-05	9.94e-05	7.32e-07	9.79e-05	9.94e-05
accoa + oaa -> cit	6.59764e-05	9.94e-05	7.32e-07	9.79e-05	9.94e-05
cit + nad.m <-> akg + co2 + nadh.m	0.00119474	0.0018	1e-05	0.0018	0.0018
0.5*akg + 0.5*akg + nad.m -> 0.5*succoa + 0.5*succoa + 0.5*co2 + 0.5*co2 + nadh.m	0.00119474	0.0018	1e-05	0.0018	0.0018
0.5*succoa + 0.5*succoa + adp.m -> 0.5*succ + 0.5*succ + atp.m	0.00119474	0.0018	1e-05	0.0018	0.0018
0.5*succ + 0.5*succ + fad.m -> 0.5*fum + 0.5*fum + fadh.m	0.00119474	0.0018	1e-05	0.0018	0.0018
0.5*fum + 0.5*fum <-> 0.5*mal + 0.5*mal	0.00119474	0.0018	1e-05	0.0018	0.0018
mal + nad.m -> pyr + nadh.m + co2	6.63746e-08	1e-07	1.79e-16	0	1.38e-05
mal + nad.m <-> oaa + nadh.m	-0.000630559	-0.00095	5.28e-06	-0.000968	-0.000936
asp + glu.c <-> asp.c + glu	-0.00179211	-0.0027	1.53e-05	-0.0028	-0.0027
asp.c + akg.c <-> oaa.c + glu.c	-0.00179211	-0.0027	1.53e-05	-0.0028	-0.0027
oaa.c + nadh <-> mal.c + nad	-0.00179211	-0.0027	1.53e-05	-0.0028	-0.0027
mal.c + akg <-> mal + akg.c	-0.00179211	-0.0027	1.53e-05	-0.0028	-0.0027
akg + nadh.m <-> glu + nad.m	0.00179211	0.0027	1.53e-05	0.0027	0.0028
fadh.m <-> fad.m	0.00119474	0.0018	1e-05	0.0018	0.0018
atp <-> adp	6.00007	9.0397	0.000101	9.0394	9.0399
atp.m <-> adp.m	0.00119474	0.0018	1e-05	0.0018	0.0018
co2 ->	0.00245586	0.0037	2.06e-05	0.0036	0.0037
cit.c -> cit	0.00112837	0.0017	9.46e-06	0.0017	0.0017

### Sheet: Enrichment imCC (SDH K.O.)
Time	a-Ketoglutarate	Aspartate	Citrate	Fumarate	Lactate	Malate	Pyruvate	Succinate	Alanine
0	0.0108	0.0108	0.0108	0.0108	0.0108	0.0108	0.0108	0.0108	0.0108
0.0488	0.0108	0.0108	0.0108	0.0108	0.0108	0.0108	0.0108	0.0108	0.0108
0.1603	0.0108	0.0108	0.0108	0.0108	0.0108	0.0108	0.0108	0.0108	0.0108
0.2719	0.0108	0.0108	0.0108	0.0108	0.0109	0.0108	0.011	0.0108	0.0109
0.3834	0.0108	0.0108	0.0108	0.0108	0.0113	0.0108	0.0124	0.0108	0.0113
0.495	0.0108	0.0108	0.0108	0.0108	0.0135	0.0108	0.0173	0.0108	0.0135
0.6065	0.0108	0.0108	0.0108	0.0108	0.0199	0.0108	0.0291	0.0108	0.0199
0.7181	0.0108	0.0108	0.0108	0.0108	0.0332	0.0109	0.0507	0.0108	0.0332
0.8296	0.0108	0.0108	0.0108	0.0108	0.0558	0.011	0.0833	0.0108	0.0558
0.9412	0.0108	0.0108	0.0108	0.0108	0.0887	0.0111	0.1262	0.0108	0.0887
1.1651	0.0108	0.0109	0.0108	0.0108	0.1812	0.0115	0.2333	0.0108	0.1812
1.3891	0.0108	0.011	0.0108	0.0108	0.2915	0.0123	0.3463	0.0108	0.2915
1.613	0.0108	0.0113	0.0108	0.0108	0.3966	0.0132	0.4443	0.0108	0.3966
1.837	0.0108	0.0117	0.0108	0.0108	0.482	0.0143	0.5183	0.0108	0.482
2.0609	0.0108	0.0122	0.0108	0.0108	0.5438	0.0154	0.5687	0.0108	0.5438
2.2848	0.0108	0.0129	0.0108	0.0108	0.5847	0.0166	0.6005	0.0108	0.5847
2.5088	0.0108	0.0137	0.0108	0.0108	0.6099	0.0177	0.6194	0.0108	0.6099
2.7327	0.0108	0.0146	0.0108	0.0108	0.6246	0.0188	0.63	0.0108	0.6246
3.2819	0.0108	0.0169	0.0108	0.0108	0.6384	0.0214	0.6395	0.0108	0.6384
3.8312	0.0108	0.0194	0.0108	0.0108	0.6411	0.0239	0.6413	0.0108	0.6411
5.8045	0.0108	0.0282	0.0108	0.0108	0.6417	0.0328	0.6417	0.0108	0.6417
23.5482	0.0108	0.0973	0.011	0.0114	0.6417	0.1016	0.6417	0.0108	0.6417
183.157	0.0112	0.3078	0.0133	0.0278	0.6417	0.3113	0.6417	0.0108	0.6417
342.765	0.012	0.3285	0.0153	0.0444	0.6417	0.3319	0.6417	0.0109	0.6417
1188.1	0.0158	0.3317	0.0214	0.0786	0.6417	0.3351	0.6417	0.0125	0.6417
3935.6	0.0253	0.3321	0.0299	0.0928	0.6417	0.3355	0.6417	0.0246	0.6417
6683.1	0.0316	0.3323	0.0351	0.1005	0.6417	0.3358	0.6417	0.0339	0.6417
12522	0.0388	0.3326	0.041	0.1095	0.6417	0.336	0.6417	0.0446	0.6417
18360	0.042	0.3327	0.0435	0.1134	0.6417	0.3361	0.6417	0.0493	0.6417
30037	0.044	0.3327	0.0451	0.1158	0.6417	0.3362	0.6417	0.0522	0.6417
53391	0.0445	0.3327	0.0455	0.1163	0.6417	0.3362	0.6417	0.0528	0.6417
100098	0.0445	0.3327	0.0455	0.1164	0.6417	0.3362	0.6417	0.0529	0.6417

### Sheet: Enrichment imCC (SDH NT)
Time	Pyruvate	Lactate	Citrate	a-Ketoglutarate	Succinate	Fumarate	Malate	Aspartate
0	0.0108	0.0108	0.0108	0.0108	0.0108	0.0108	0.0108	0.0108
4.58e-06	0.0108	0.0108	0.0108	0.0108	0.0108	0.0108	0.0108	0.0108
4.58e-05	0.0108	0.0108	0.0108	0.0108	0.0108	0.0108	0.0108	0.0108
0.000417	0.0108	0.0108	0.0108	0.0108	0.0108	0.0108	0.0108	0.0108
0.0038	0.0108	0.0108	0.0108	0.0108	0.0108	0.0108	0.0108	0.0108
0.0338	0.0108	0.0108	0.0108	0.0108	0.0108	0.0108	0.0108	0.0108
0.304	0.0108	0.0108	0.0108	0.0108	0.0108	0.0108	0.0108	0.0108
0.5742	0.0108	0.0108	0.0108	0.0108	0.0108	0.0108	0.0108	0.0108
1.1556	0.0109	0.0108	0.0108	0.0108	0.0108	0.0108	0.0108	0.0108
1.7371	0.0118	0.011	0.0108	0.0108	0.0108	0.0108	0.0108	0.0108
2.3185	0.016	0.0119	0.0109	0.0109	0.0109	0.0108	0.0108	0.0108
2.8999	0.0279	0.0153	0.0114	0.011	0.011	0.0108	0.0108	0.0108
3.4814	0.052	0.0238	0.0127	0.0115	0.0115	0.0109	0.0108	0.0108
4.0628	0.0909	0.0405	0.0154	0.0126	0.0126	0.011	0.0109	0.0108
4.6443	0.1444	0.0678	0.0201	0.0149	0.0149	0.0115	0.0111	0.0109
5.2257	0.2098	0.1066	0.0272	0.0186	0.0186	0.0125	0.0115	0.011
5.8071	0.2826	0.1562	0.0367	0.024	0.024	0.0145	0.0123	0.0113
6.3886	0.358	0.2146	0.0486	0.0314	0.0314	0.0177	0.0138	0.012
7.0126	0.4369	0.2835	0.0633	0.0412	0.0412	0.0231	0.0164	0.0133
7.6409	0.5102	0.3556	0.0795	0.0529	0.0529	0.0307	0.0204	0.0155
8.2735	0.575	0.4268	0.0965	0.0661	0.0661	0.0408	0.0258	0.0188
8.9061	0.6298	0.4936	0.1135	0.0803	0.0803	0.053	0.0329	0.0236
9.5387	0.6746	0.5539	0.1301	0.095	0.095	0.0673	0.0415	0.0298
10.1758	0.7103	0.6068	0.1461	0.1099	0.1099	0.0831	0.0515	0.0376
11.4967	0.7602	0.691	0.1759	0.14	0.14	0.1185	0.0758	0.0581
12.8177	0.787	0.7448	0.2013	0.1676	0.1676	0.154	0.1028	0.083
14.1386	0.8005	0.7765	0.2228	0.1922	0.1922	0.1871	0.1305	0.1101
15.4596	0.8069	0.7941	0.2412	0.2137	0.2137	0.2162	0.1575	0.1375
16.7805	0.8098	0.8033	0.2572	0.2325	0.2325	0.2412	0.1828	0.164
19.3811	0.8116	0.8101	0.283	0.2628	0.2628	0.28	0.2268	0.2109
21.9817	0.812	0.8116	0.3035	0.2863	0.2863	0.3081	0.2627	0.2498
24.5823	0.812	0.8119	0.3198	0.3046	0.3046	0.3289	0.2916	0.2812
27.1829	0.812	0.812	0.3328	0.3191	0.3191	0.3447	0.3145	0.3063
29.7835	0.812	0.812	0.343	0.3305	0.3305	0.3567	0.3327	0.3262
35.1848	0.812	0.812	0.3579	0.3469	0.3469	0.3738	0.359	0.3551
40.5861	0.812	0.812	0.3669	0.357	0.357	0.3839	0.375	0.3726
45.9873	0.812	0.812	0.3725	0.3631	0.3631	0.39	0.3846	0.3832
51.3886	0.812	0.812	0.3758	0.3668	0.3668	0.3938	0.3905	0.3896
61.1109	0.812	0.812	0.3788	0.3701	0.3701	0.3971	0.3958	0.3954
70.8332	0.812	0.812	0.3801	0.3715	0.3715	0.3985	0.3979	0.3978
85.4166	0.812	0.812	0.3807	0.3722	0.3722	0.3992	0.399	0.399
100	0.812	0.812	0.3809	0.3724	0.3724	0.3994	0.3993	0.3993
